# Host-microbe interactions in the chemosynthetic *Riftia pachyptila* symbiosis

**DOI:** 10.1101/651323

**Authors:** Tjorven Hinzke, Manuel Kleiner, Corinna Breusing, Horst Felbeck, Robert Häsler, Stefan M. Sievert, Rabea Schlüter, Philip Rosenstiel, Thorsten B. H. Reusch, Thomas Schweder, Stephanie Markert

## Abstract

The deep-sea tubeworm *Riftia pachyptila* lacks a digestive system, but completely relies on bacterial endosymbionts for nutrition. Although the symbiont has been studied in detail on the molecular level, such analyses were unavailable for the animal host, because sequence information was lacking. To identify host-symbiont interaction mechanisms, we therefore sequenced the *Riftia* transcriptome, which enabled comparative metaproteomic analyses of symbiont-containing versus symbiont-free tissues, both under energy-rich and energy-limited conditions. We demonstrate that metabolic interactions include nutrient allocation from symbiont to host by symbiont digestion, and substrate transfer to the symbiont by abundant host proteins. Our analysis further suggests that *Riftia* maintains its symbiont by protecting the bacteria from oxidative damage, while also exerting symbiont population control. Eukaryote-like symbiont proteins might facilitate intracellular symbiont persistence. Energy limitation apparently leads to reduced symbiont biomass and increased symbiont digestion. Our study provides unprecedented insights into host-microbe interactions that shape this highly efficient symbiosis.
