## Supplementary Table S2 for "Host-microbe interactions in the chemosynthetic *Riftia pachyptila* symbiosis"

### Sheet: Sheet1
Supp. Table S2: Potential autophagy-related Riftia proteins were identified according to their similarity to core Drosophila autophagy-related proteins as listed in Chang & Neufeld, 2010. Riftia protein homologs were identified according to closest blast hits (blastp in Blast+ 2.8.1, Camacho et al., 2009)
Autophagy-related Drosophila proteins (Chang and Neufeld 2010)	Drosophila protein isoform (if appliccable)	NCBI accession of Drosophila protein	most likely Riftia protein homologs		Detected on protein level in Riftia?
			Accession	Description
InR	Isoform A	NP_524436.2	Host_DN40828_c1_g2_i6::g.147336	Insulin-like peptide receptor OS=Branchiostoma lanceolatum PE=2 SV=1	No
	Isoform B	NP_001138093.1	Host_DN40828_c1_g2_i6::g.147336	Insulin-like peptide receptor OS=Branchiostoma lanceolatum PE=2 SV=1	No
	Isoform C	NP_001138094.1	Host_DN40828_c1_g2_i6::g.147336	Insulin-like peptide receptor OS=Branchiostoma lanceolatum PE=2 SV=1	No
	Isoform D	NP_001138095.1	Host_DN40828_c1_g2_i6::g.147336	Insulin-like peptide receptor OS=Branchiostoma lanceolatum PE=2 SV=1	No
PI3K	Isoform A	NP_650902.1	Host_DN34855_c0_g2_i4::g.215287	Phosphatidylinositol 4,5-bisphosphate 3-kinase catalytic subunit beta isoform OS=Homo sapiens GN=PIK3CB PE=1 SV=1	No
			Host_DN39862_c1_g2_i5::g.162978	Phosphatidylinositol 4,5-bisphosphate 3-kinase catalytic subunit alpha isoform OS=Mus musculus GN=Pik3ca PE=1 SV=2	No
	Isoform B	NP_732536.1	Host_DN34855_c0_g2_i4::g.215287	Phosphatidylinositol 4,5-bisphosphate 3-kinase catalytic subunit beta isoform OS=Homo sapiens GN=PIK3CB PE=1 SV=1	No
			Host_DN39862_c1_g2_i5::g.162978	Phosphatidylinositol 4,5-bisphosphate 3-kinase catalytic subunit alpha isoform OS=Mus musculus GN=Pik3ca PE=1 SV=2	No
	Isoform C	NP_001262770.1	Host_DN34855_c0_g2_i4::g.215287	Phosphatidylinositol 4,5-bisphosphate 3-kinase catalytic subunit beta isoform OS=Homo sapiens GN=PIK3CB PE=1 SV=1	No
			Host_DN39862_c1_g2_i5::g.162978	Phosphatidylinositol 4,5-bisphosphate 3-kinase catalytic subunit alpha isoform OS=Mus musculus GN=Pik3ca PE=1 SV=2	No
Rheb	Isoform A	NP_730950.2	Host_DN38421_c0_g1_i8::g.138896	GTP-binding protein Rheb OS=Homo sapiens GN=RHEB PE=1 SV=1	Yes
			Host_DN35373_c0_g4_i3::g.191150	Ras-related protein Rap-1b OS=Danio rerio GN=rap1b PE=2 SV=1	Yes
	Isoform B	NP_730951.2	Host_DN38421_c0_g1_i8::g.138896	GTP-binding protein Rheb OS=Homo sapiens GN=RHEB PE=1 SV=1	Yes
			Host_DN35373_c0_g4_i3::g.191150	Ras-related protein Rap-1b OS=Danio rerio GN=rap1b PE=2 SV=1	Yes
TSC1		NP_477415.1	Host_DN37766_c1_g4_i11::g.104160	Hamartin OS=Rattus norvegicus GN=Tsc1 PE=1 SV=1	No
			Host_DN37766_c1_g4_i9::g.104154	Hamartin OS=Rattus norvegicus GN=Tsc1 PE=1 SV=1	No
TSC2	Isoform A	NP_524177.1	Host_DN40134_c1_g1_i7::g.19273	Tuberin OS=Homo sapiens GN=TSC2 PE=1 SV=2	No
			Host_DN40134_c1_g1_i8::g.19278	Tuberin OS=Homo sapiens GN=TSC2 PE=1 SV=2	No
	Isoform B	NP_001262089.1	Host_DN40134_c1_g1_i7::g.19273	Tuberin OS=Homo sapiens GN=TSC2 PE=1 SV=2	No
			Host_DN40134_c1_g1_i8::g.19278	Tuberin OS=Homo sapiens GN=TSC2 PE=1 SV=2	No
dTOR	Isoform A	NP_524891.1	Host_DN38439_c0_g2_i1::g.137960	Serine/threonine-protein kinase mTOR OS=Homo sapiens GN=MTOR PE=1 SV=1	No
	Isoform B	NP_001260427.1	Host_DN38439_c0_g2_i1::g.137960	Serine/threonine-protein kinase mTOR OS=Homo sapiens GN=MTOR PE=1 SV=1	No
Atg1	Isoform A	NP_648601.1	Host_DN37536_c0_g4_i6::g.108545	Serine/threonine-protein kinase ULK2 OS=Mus musculus GN=Ulk2 PE=1 SV=1	No
			Host_DN37536_c0_g4_i4::g.108541	Serine/threonine-protein kinase ULK2 OS=Mus musculus GN=Ulk2 PE=1 SV=1	No
	Isoform B	NP_001163433.1	Host_DN37536_c0_g4_i6::g.108545	Serine/threonine-protein kinase ULK2 OS=Mus musculus GN=Ulk2 PE=1 SV=1	No
			Host_DN37536_c0_g4_i4::g.108541	Serine/threonine-protein kinase ULK2 OS=Mus musculus GN=Ulk2 PE=1 SV=1	No
Atg13		NP_649796.1	Host_DN28874_c0_g1_i1::g.178112	Autophagy-related protein 13 OS=Bos taurus GN=ATG13 PE=2 SV=1	No
Atg6		NP_651209.1	Host_DN41554_c8_g2_i2::g.44094	Beclin-1 OS=Xenopus laevis GN=becn1 PE=2 SV=1	No
Vps15	Isoform A	NP_649868.1	Host_DN38192_c1_g1_i2::g.132903	Phosphoinositide 3-kinase regulatory subunit 4 OS=Homo sapiens GN=PIK3R4 PE=1 SV=3	No
	Isoform B	NP_001163565.1	Host_DN38192_c1_g1_i2::g.132903	Phosphoinositide 3-kinase regulatory subunit 4 OS=Homo sapiens GN=PIK3R4 PE=1 SV=3	No
	Isoform C	NP_001262405.1	Host_DN38192_c1_g1_i2::g.132903	Phosphoinositide 3-kinase regulatory subunit 4 OS=Homo sapiens GN=PIK3R4 PE=1 SV=3	No
Vps34		NP_477133.1	Host_DN37890_c4_g2_i3::g.78688	Phosphatidylinositol 3-kinase catalytic subunit type 3 OS=Xenopus laevis GN=pik3c3 PE=2 SV=1	No
Atg3		NP_649059.1	Host_DN39764_c5_g1_i4::g.49389	Ubiquitin-like-conjugating enzyme ATG3 OS=Xenopus laevis GN=atg3 PE=2 SV=1	No
Atg4	Isoform A	NP_608563.1	Host_DN32185_c0_g3_i1::g.54797	Cysteine protease ATG4B OS=Xenopus laevis GN=atg4b PE=2 SV=1	No
			Host_DN39020_c1_g1_i6::g.17777	Cysteine protease ATG4D OS=Homo sapiens GN=ATG4D PE=1 SV=1	No
	Isoform B	NP_001259852.1	Host_DN32185_c0_g3_i1::g.54797	Cysteine protease ATG4B OS=Xenopus laevis GN=atg4b PE=2 SV=1	No
			Host_DN39020_c1_g1_i6::g.17777	Cysteine protease ATG4D OS=Homo sapiens GN=ATG4D PE=1 SV=1	No
Atg5		NP_572390.1	Host_DN37754_c3_g1_i4::g.105236	Autophagy protein 5 OS=Mus musculus GN=Atg5 PE=1 SV=1	No
Atg7	Isoform A	NP_611350.1	Host_DN35236_c1_g2_i6::g.12635	Ubiquitin-like modifier-activating enzyme ATG7 OS=Homo sapiens GN=ATG7 PE=1 SV=1	No
	Isoform B	NP_725809.1	Host_DN35236_c1_g2_i6::g.12635	Ubiquitin-like modifier-activating enzyme ATG7 OS=Homo sapiens GN=ATG7 PE=1 SV=1	No
Atg8a	Isoform A	NP_727447.1	Host_DN28871_c0_g2_i1::g.178001	Gamma-aminobutyric acid receptor-associated protein-like 2 OS=Rattus norvegicus GN=Gabarapl2 PE=3 SV=1	No
	Isoform B	NP_001285087.1	Host_DN28871_c0_g2_i1::g.178001	Gamma-aminobutyric acid receptor-associated protein-like 2 OS=Rattus norvegicus GN=Gabarapl2 PE=3 SV=1	No
	Isoform C	NP_001285088.1	Host_DN28871_c0_g2_i1::g.178001	Gamma-aminobutyric acid receptor-associated protein-like 2 OS=Rattus norvegicus GN=Gabarapl2 PE=3 SV=1	No
			Host_DN39121_c1_g1_i1::g.143892	Microtubule-associated proteins 1A/1B light chain 3C OS=Homo sapiens GN=MAP1LC3C PE=1 SV=1	No
Atg8b	Isoform A	NP_650649.1	Host_DN28871_c0_g2_i1::g.178001	Gamma-aminobutyric acid receptor-associated protein-like 2 OS=Rattus norvegicus GN=Gabarapl2 PE=3 SV=1	No
			Host_DN39121_c1_g1_i1::g.143892	Microtubule-associated proteins 1A/1B light chain 3C OS=Homo sapiens GN=MAP1LC3C PE=1 SV=1	No
	Isoform B	NP_001303480.1	Host_DN28871_c0_g2_i1::g.178001	Gamma-aminobutyric acid receptor-associated protein-like 2 OS=Rattus norvegicus GN=Gabarapl2 PE=3 SV=1	No
			Host_DN39121_c1_g1_i1::g.143892	Microtubule-associated proteins 1A/1B light chain 3C OS=Homo sapiens GN=MAP1LC3C PE=1 SV=1	No
Atg12		NP_648551.3	Host_DN36044_c0_g1_i1::g.135325	Ubiquitin-like protein ATG12 OS=Bos taurus GN=ATG12 PE=2 SV=1	No
Atg2	Isoform A	NP_647748.1	Host_DN39148_c0_g2_i7::g.144437	Autophagy-related protein 2 homolog B OS=Homo sapiens GN=ATG2B PE=1 SV=5	No
	Isoform B	NP_001261341.1	Host_DN39148_c0_g2_i7::g.144437	Autophagy-related protein 2 homolog B OS=Homo sapiens GN=ATG2B PE=1 SV=5	No
Atg18	Isoform A	NP_648184.1	Host_DN37659_c0_g1_i2::g.158721	WD repeat domain phosphoinositide-interacting protein 2 OS=Gallus gallus GN=WIPI2 PE=2 SV=1	Yes
			Host_DN37659_c0_g1_i1::g.158718	WD repeat domain phosphoinositide-interacting protein 2 OS=Gallus gallus GN=WIPI2 PE=2 SV=1	No
			Host_DN37659_c0_g1_i3::g.158724	WD repeat domain phosphoinositide-interacting protein 2 OS=Gallus gallus GN=WIPI2 PE=2 SV=1	No
	Isoform B	NP_729341.1	Host_DN37659_c0_g1_i2::g.158721	WD repeat domain phosphoinositide-interacting protein 2 OS=Gallus gallus GN=WIPI2 PE=2 SV=1	Yes
			Host_DN37659_c0_g1_i1::g.158718	WD repeat domain phosphoinositide-interacting protein 2 OS=Gallus gallus GN=WIPI2 PE=2 SV=1	No
			Host_DN37659_c0_g1_i3::g.158724	WD repeat domain phosphoinositide-interacting protein 2 OS=Gallus gallus GN=WIPI2 PE=2 SV=1	No
	Isoform C	NP_996023.1	Host_DN37659_c0_g1_i2::g.158721	WD repeat domain phosphoinositide-interacting protein 2 OS=Gallus gallus GN=WIPI2 PE=2 SV=1	Yes
			Host_DN37659_c0_g1_i1::g.158718	WD repeat domain phosphoinositide-interacting protein 2 OS=Gallus gallus GN=WIPI2 PE=2 SV=1	No
			Host_DN37659_c0_g1_i3::g.158724	WD repeat domain phosphoinositide-interacting protein 2 OS=Gallus gallus GN=WIPI2 PE=2 SV=1	No
	Isoform D	NP_001261564.1	Host_DN37659_c0_g1_i2::g.158721	WD repeat domain phosphoinositide-interacting protein 2 OS=Gallus gallus GN=WIPI2 PE=2 SV=1	Yes
			Host_DN37659_c0_g1_i1::g.158718	WD repeat domain phosphoinositide-interacting protein 2 OS=Gallus gallus GN=WIPI2 PE=2 SV=1	No
			Host_DN37659_c0_g1_i3::g.158724	WD repeat domain phosphoinositide-interacting protein 2 OS=Gallus gallus GN=WIPI2 PE=2 SV=1	No
	Isoform E	NP_001261565.1	Host_DN37659_c0_g1_i2::g.158721	WD repeat domain phosphoinositide-interacting protein 2 OS=Gallus gallus GN=WIPI2 PE=2 SV=1	Yes
			Host_DN37659_c0_g1_i1::g.158718	WD repeat domain phosphoinositide-interacting protein 2 OS=Gallus gallus GN=WIPI2 PE=2 SV=1	No
			Host_DN37659_c0_g1_i3::g.158724	WD repeat domain phosphoinositide-interacting protein 2 OS=Gallus gallus GN=WIPI2 PE=2 SV=1	No
	Isoform F	NP_001261566.1	Host_DN37659_c0_g1_i2::g.158721	WD repeat domain phosphoinositide-interacting protein 2 OS=Gallus gallus GN=WIPI2 PE=2 SV=1	Yes
			Host_DN37659_c0_g1_i1::g.158718	WD repeat domain phosphoinositide-interacting protein 2 OS=Gallus gallus GN=WIPI2 PE=2 SV=1	No
			Host_DN37659_c0_g1_i3::g.158724	WD repeat domain phosphoinositide-interacting protein 2 OS=Gallus gallus GN=WIPI2 PE=2 SV=1	No
	Isoform G	NP_001286977.1	Host_DN37659_c0_g1_i2::g.158721	WD repeat domain phosphoinositide-interacting protein 2 OS=Gallus gallus GN=WIPI2 PE=2 SV=1	Yes
			Host_DN37659_c0_g1_i1::g.158718	WD repeat domain phosphoinositide-interacting protein 2 OS=Gallus gallus GN=WIPI2 PE=2 SV=1	No
			Host_DN37659_c0_g1_i3::g.158724	WD repeat domain phosphoinositide-interacting protein 2 OS=Gallus gallus GN=WIPI2 PE=2 SV=1	No
References
Camacho, C., Coulouris, G., Avagyan, V., Ma, N., Papadopoulos, J., Bealer, K., & Madden, T. L. (2009). BLAST+: architecture and applications. BMC Bioinformatics, 10, 421. https://doi.org/10.1186/1471-2105-10-421
Chang, Y.-Y., & Neufeld, T.P. (2010). Autophagy takes flight in Drosophila. FEBS Letters, 584, 1342-1349. https://doi.org/10.1016/j.febslet.2010.01.006
