## Supplementary Table S3 for "Host-microbe interactions in the chemosynthetic *Riftia pachyptila* symbiosis"

### Sheet: Sheet1
Supp. Table S3: Riftia host proteins detected in this study were blasted against the Antimicrobial Peptide Database APD3 (Wang et al., 2016) and filtered for hits with %identity > 75% and e-value < 0.005. Shown are the blast search result metrics, mean %orgNSAFs of the respective Riftia proteins and results of testing for significant differences between the tissues. Significance values: 0: non-si…
Riftia host protein accession	APD3 hit	APD3 hit annotation	blastp metrics										mean %orgNSAF S-rich			mean %orgNSAF S-depleted			Significance S-rich			Significance S-depleted
			pct_identity	aln_length	n_of_mismatches	gap_openings	q_start	q_end	s_start	s_end	e_value	bit_score	Troph	Plume	Vest	Troph	Plume	Vest	Troph- Plume	Troph- Vest	Plume- Vest	Troph- Plume	Troph- Vest	Plume- Vest
Histones
Host_DN36995_c0_g1_i2::g.170637													0.149919	0	0	0.107154	0	0	0	0	0	0	0	0
	AP00489	Hipposin (fish, animals; histone-derived; XXE)	78.431	51	10	1	2	51	1	51	2.49e-24	82
	AP00336	Histone H2A (fish, animals)	100	12	0	0	40	51	1	12	0.003	27.3
Host_DN28741_c0_g1_i1::g.115959													0.12686	0.0757744	0.0183241	0.234869	0.0448761	0	0	0	0	0	0	0
	AP00489	Hipposin (fish, animals; histone-derived; XXE)	88.235	51	5	1	2	51	1	51	7.14e-26	86.3
	AP00307	Buforin I	82.051	39	6	1	2	39	1	39	1.83e-16	62
	AP00308	Buforin II (UCLL1; synthetic; VIHNN; BBN; BBL; Derivatives: buforin IIb; histonin)	90.476	21	2	0	16	36	1	21	9.1e-09	42
Host_DN24440_c0_g2_i1::g.45809													0.467918	0.271768	0.118819	0.487199	0.32505	0.128605	0	1	1	1	1	1
	AP00489	Hipposin (fish, animals; histone-derived; XXE)	86.275	51	6	1	13	62	1	51	2.92e-25	84.7
	AP00307	Buforin I	79.487	39	7	1	13	50	1	39	6.33e-16	60.8
	AP00308	Buforin II (UCLL1; synthetic; VIHNN; BBN; BBL; Derivatives: buforin IIb; histonin)	90.476	21	2	0	27	47	1	21	1.3e-08	41.6
	AP00336	Histone H2A (fish, animals)	100	12	0	0	51	62	1	12	0.003	27.3
Host_DN6748_c0_g2_i1::g.97952													0.324793	0.0404945	0.0284699	0.223671	0.0385518	0	0	0	0	0	0	0
	AP00489	Hipposin (fish, animals; histone-derived; XXE)	82.353	51	8	1	3	52	1	51	1.03e-23	80.9
	AP00307	Buforin I	84.211	38	5	1	4	40	2	39	4.48e-16	60.8
	AP00308	Buforin II (UCLL1; synthetic; VIHNN; BBN; BBL; Derivatives: buforin IIb; histonin)	90.476	21	2	0	17	37	1	21	1.01e-08	42
Ribosomal proteins
Host_DN31281_c0_g2_i1::g.210964													0.329058	0.388845	0.252413	0.0555788	0.530175	0.279578	0	0	0	-1	-1	0
	AP02030	cgUbiquitin (oyster, mollusca/molluscs/mollusks, invertebrates, animals)	97.297	74	2	0	11	84	1	74	2.18e-49	147
Host_DN38117_c0_g2_i2::g.131303													0	0	0	0.168356	0	0	0	0	0	0	0	0
	AP02030	cgUbiquitin (oyster, mollusca/molluscs/mollusks, invertebrates, animals)	97.059	68	2	0	1	68	7	74	4.17e-45	135
References
Wang, G., Li, X., and Wang, Z. (2016). APD3: the antimicrobial peptide database as a tool for research and education. Nucleic Acids Res. 44, D1087–D1093. doi:10.1093/nar/gkv1278
