## Supplementary Table S5 for "Host-microbe interactions in the chemosynthetic *Riftia pachyptila* symbiosis"

### Sheet: Supplementary Table S5
Supp. Table S5: Genomes and metagenomes used for SMART (Letunic & Bork, 2018) analysis of eukaryote-like protein structures. "Symbiont" in column C refers to mutualistic and pathogenic associations.
Organism as in SMART figure (Figure 5, Supp. Figure S5)	Organism as in genome/ proteome database	symbiont (host)/free-living/metagenome	NCBI genome project ID (or *IMG taxon ID/&MG-RAST ID)	number of sequences analyzed	Reference, if applicable
Bathymodiolus azoricus SOX endosymbiont AV2	Bathymodiolus azoricus thioautotrophic gill symbiont strain:Menez Gwen	deep-sea bivalve (Bathymodiolus azoricus) symbiont	PRJEB8263	2030	Sayavedra L et al., "Abundant toxin-related genes in the genomes of beneficial symbionts from deep-sea hydrothermal vent mussels.", Elife, 2015 Sep 15;4:e07966
Bathymodiolus azoricus SOX endosymbiont BV2	Bathymodiolus azoricus thioautotrophic gill symbiont strain:Menez Gwen	deep-sea bivalve (Bathymodiolus azoricus) symbiont	PRJEB8264	1785	Sayavedra L et al., "Abundant toxin-related genes in the genomes of beneficial symbionts from deep-sea hydrothermal vent mussels.", Elife, 2015 Sep 15;4:e07966
Bathymodiolus thermophilus endosymbiont	Bathymodiolus thermophilus thioautotrophic gill symbiont strain:BAT/CrabSpa'14	deep-sea bivalve (Bathymodiolus thermophilus) symbiont	PRJNA339702	3042	Ponnudurai R et al., "Genome sequence of the sulfur-oxidizing Bathymodiolus thermophilus gill endosymbiont.", Stand Genomic Sci, 2017 Sep 2;12:50
Buchnera aphidicola	Buchnera aphidicola str. APS (Acyrthosiphon pisum)	pea aphid (Acyrthosiphon pisum) symbiont	PRJNA245	574	Shigenobu S et al., "Genome sequence of the endocellular bacterial symbiont of aphids Buchnera sp. APS.", Nature, 2000 Sep 7;407(6800):81-6
Ca. Carsonella ruddii PC	Candidatus Carsonella ruddii PC isolate NHV strain:PC	psyllid Pachypsylla celtidis symbiont	PRJNA165191	182	Sloan DB et al., "Genome reduction and co-evolution between the primary and secondary bacterial symbionts of psyllids.", Mol Biol Evol, 2012 Jul 19;29(12):3781-92
Ca. Carsonella ruddii PV	Candidatus Carsonella ruddii PV strain:PV	psyllid Pachypsylla venusta obligate endosymbiont	PRJNA17977	182	Nakabachi A et al., "The 160-kilobase genome of the bacterial endosymbiont Carsonella.", Science, 2006 Oct 13;314(5797):267
Ca. Hamiltonella defensa	Candidatus Hamiltonella defensa 5AT (Acyrthosiphon pisum)	pea aphid Acyrthosiphon pisum symbiont	PRJNA31259	2139	Degnan PH et al., "Hamiltonella defensa, genome evolution of protective bacterial endosymbiont from pathogenic ancestors.", Proc Natl Acad Sci U S A, 2009 May 18;106(22):9063-8
Ca. Hodgkinia cicadicola	Candidatus Hodgkinia cicadicola	periodical cicada Magicicada tredecim endosymbiont	PRJNA390936	2180	Campbell MA et al., "Idiosyncratic Genome Degradation in a Bacterial Endosymbiont of Periodical Cicadas.", Curr Biol, 2017 Nov 9;27(22):3568-3575.e3
Ca. Thiodiazotropha endoloripes	Loripes symbiont: Ca. Thiodiazotropha endoloripes	lucinid clam endosymbiont	PRJNA314435	20091	Petersen JM et al., "Chemosynthetic symbionts of marine invertebrate animals are capable of nitrogen fixation.", Nat Microbiol, 2016 Oct 24;2:16195
Ca. Thiodiazotropha endolucinida	Candidatus Thiodiazotropha endolucinida strain:COS	shallow-water bivalve (Codakia orbicularis) symbiont	PRJNA284177	4132	König S et al., "Nitrogen fixation in a chemoautotrophic lucinid symbiosis.", Nat Microbiol, 2016 Oct 24;2:16193
Ca. Thioglobus autotrophica	Candidatus Thioglobus autotrophicus strain:EF1	free-living marine Gammaproteobacterium	PRJNA272361	1506	Shah V et al., "Cultivation of a chemoautotroph from the SUP05 clade of marine bacteria that produces nitrite and consumes ammonium.", ISME J, 2016 Jul 19;11(1):263-271 Shah V et al., "Genome Sequence of "Candidatus Thioglobus autotrophica" Strain EF1, a Chemoautotroph from the SUP05 Clade of Marine Gammaproteobacteria.", Genome Announc, 2015 Oct 22;3(5)
Calyptogena magnifica endosymbiont	Candidatus Ruthia magnifica str. Cm (Calyptogena magnifica)	deep-sea bivalve (Calyptogena magnifica) symbiont	PRJNA16841	976	Newton IL et al., "The Calyptogena magnifica chemoautotrophic symbiont genome.", Science, 2007 Feb 16;315(5814):998-1000
Calyptogena okutanii endosymbiont	Candidatus Vesicomyosocius okutanii HA strain:HA	deep-sea bivalve (Calyptogena okutanii) symbiont	PRJDA18267	937	Kuwahara H et al., "Loss of genes for DNA recombination and repair in the reductive genome evolution of thioautotrophic symbionts of Calyptogena clams.", BMC Evol Biol, 2011 Oct 3;11:285 Kuwahara H et al., "Reduced genome of the thioautotrophic intracellular symbiont in a deep-sea clam, Calyptogena okutanii.", Curr Biol, 2007 May 15;17(10):881-6
Cardinium hertigii	Candidatus Cardinium hertigii strain:Zchori-Fein et al. 2004	intracellular bacteria in arthropods, capable of inducing reproductive abnormalities in their hosts	PRJEA66421	902	Penz T et al., "Comparative genomics suggests an independent origin of cytoplasmic incompatibility in Cardinium hertigii.", PLoS Genet, 2012 Oct 25;8(10):e1003012
Chimney metagenome 373B	Black smoker hydrothermal chimney microbial communities from Manus Basin, Bismarck Sea (373B)	metagenome	*3300003177	137461	Pjevac P et al., "Metaproteogenomic profiling of microbial communities colonizing actively venting hydrothermal chimneys", Front Microbiol, 2018 Apr 6;9:680
Coxiella burnetii Dugway 5J108-111	Coxiella burnetii Dugway 5J108-111	human pathogen	PRJNA16721	2037	Beare PA et al., "Comparative genomics reveal extensive transposon-mediated genomic plasticity and diversity among potential effector proteins within the genus Coxiella.", Infect Immun, 2008 Dec 1;77(2):642-56
Coxiella burnetii G Q212	Coxiella burnetii CbuG_Q212	human pathogen	PRJNA19137	1855	Beare PA et al., "Comparative genomics reveal extensive transposon-mediated genomic plasticity and diversity among potential effector proteins within the genus Coxiella.", Infect Immun, 2008 Dec 1;77(2):642-56
Coxiella burnetii K Q154	Coxiella burnetii CbuK_Q154	human pathogen	PRJNA19139	1929	Beare PA et al., "Comparative genomics reveal extensive transposon-mediated genomic plasticity and diversity among potential effector proteins within the genus Coxiella.", Infect Immun, 2008 Dec 1;77(2):642-56
Coxiella burnetii Leningrad-2	Coxiella burnetii strain:Leningrad-2	human pathogen	PRJNA413735	2051	none
Coxiella burnetii RSA439	Coxiella burnetii strain:RSA 439	human pathogen	PRJNA381644	1994	none
Immundisolibacter cernigliae	Immundisolibacter cernigliae strain:TR3.2	hydrocarbon-degrading Gammaproteobacterium	PRJNA314077	2926	Corteselli EM et al., "Description of Immundisolibacter cernigliae gen. nov., sp. nov., a high-molecular-weight polycyclic aromatic hydrocarbon-degrading bacterium within the class Gammaproteobacteria, and proposal of Immundisolibacterales ord. nov. and Immundisolibacteraceae fam. nov.", Int J Syst Evol Microbiol, 2017 May 5;67(4):925-931 Singleton DR et al., "Complete Genome Sequence of a Bacter…
Legionella pneumophila L10	Legionella pneumophila strain:L10-023	human pathogen	PRJNA278111	3529	none
Legionella pneumophila PtvFX	Legionella pneumophila strain:PtVFX/2014	human pathogen	PRJNA305895	2991	Borges V et al., "Legionella pneumophila strain associated with the first evidence of person-to-person transmission of Legionnaires' disease: a unique mosaic genetic backbone.", Sci Rep, 2016 May 19;6:26261
Marinobacter lutaoensis	Marinobacter lutaoensis strain:T5054	thermotolerant marine Gammaproteobacterium	PRJNA357186	3410	Shieh WY et al., "Marinobacter lutaoensis sp. nov., a thermotolerant marine bacterium isolated from a coastal hot spring in Lutao, Taiwan.", Can J Microbiol, 2003 Apr;49(4):244-52
Methylomicrobium alcaliphilum	Methylomicrobium alcaliphilum 20Z	haloalkaliphilic methanotrophic Gammaproteobacterium	PRJEA73721	4079	Vuilleumier S et al., "Genome sequence of the haloalkaliphilic methanotrophic bacterium Methylomicrobium alcaliphilum 20Z.", J Bacteriol, 2012 Jan;194(2):551-2
Mortierella elongata endosymbiont	bacterium endosymbiont of Mortierella elongata FMR23-6	bacterium endosymbiont of the fungus Mortierella elongata FMR23-6	PRJDB3226	2396	Fujimura R et al., "Draft Genome Sequence of the Betaproteobacterial Endosymbiont Associated with the Fungus Mortierella elongata FMR23-6.", Genome Announc, 2014 Dec 11;2(6)
Olavius symbionts	NA	oligochaete (Olavius algarvensis) symbionts	NA	150917	Kleiner, M. et al., "Metaproteomics method to determine carbon sources and assimilation pathways of species in microbial communities.", Proc. Natl. Acad. Sci. U. S. A., 2018 June 12;115(24):201722325
Rhizobium leguminosarum bv. viciae	Rhizobium leguminosarum bv. viciae USDA 2370	Rhizobia; type strain of the species	PRJNA450070	7298	none
Rhizobium leguminosarum Norway	Rhizobium leguminosarum strain:Norway	Rhizobia	PRJNA417364	7810	none
Rhizobium tropici	Rhizobium tropici strain:IGFRI Rhizo-19	Rhizobia (microsymbiont of berseem)	PRJNA478285	6734	none
Ridgeia piscesae endosymbiont	endosymbiont of Ridgeia piscesae	Ridgeia symbiont	GCA_001443675.1 (part of PRJNA283904)	2746	Perez M et al., "Insights into Symbiont Population Structure among Three Vestimentiferan Tubeworm Host Species at Eastern Pacific Spreading Centers.", Appl Environ Microbiol, 2016 Aug 15;82(17):5197-205
Ridgeia piscesae endosymbiont BP	endosymbiont of Ridgeia piscesae	Ridgeia endosymbiont	PRJNA283904	6739	Perez M et al., "Insights into Symbiont Population Structure among Three Vestimentiferan Tubeworm Host Species at Eastern Pacific Spreading Centers.", Appl Environ Microbiol, 2016 Aug 15;82(17):5197-205
Riftia pachyptila endosymbiont 1	endosymbiont of Riftia pachyptila (vent Ph05)	tubeworm Riftia endosymbiont	PRJNA60889 (genbank 60889)	3179	Gardebrecht A et al., "Physiological homogeneity among the endosymbionts of Riftia pachyptila and Tevnia jerichonana revealed by proteogenomics.", ISME J, 2011 Oct 20; 6:766-76
Riftia pachyptila endosymbiont 2	endosymbiont of Riftia pachyptila (vent Mk28)	tubeworm Riftia endosymbiont	PRJNA60891	3515	Gardebrecht A et al., "Physiological homogeneity among the endosymbionts of Riftia pachyptila and Tevnia jerichonana revealed by proteogenomics.", ISME J, 2011 Oct 20; 6:766-76
Riftia pachyptila endosymbionts DB	NA	Riftia endosymbiont - metagenome clustered from Riftia 1, Riftia 2, Tevnia	NA	3983	this study
Sedimenticola thiotaurini	Sedimenticola thiotaurini strain:SIP-G1	Gammaproteobacterium, isolated from Salt Marsh Sediments	PRJNA282984	3417	Flood BE et al., "Complete Genome Sequence of Sedimenticola thiotaurini Strain SIP-G1, a Polyphosphate- and Polyhydroxyalkanoate-Accumulating Sulfur-Oxidizing Gammaproteobacterium Isolated from Salt Marsh Sediments.", Genome Announc, 2015 Jun 18;3(3)
Sinorhizobium meliloti BL225C	Sinorhizobium meliloti BL225C	nitrogen-fixing soil microorganism, plant symbiont	PRJNA42477	6352	Galardini M et al., "Replicon-dependent bacterial genome evolution: the case of Sinorhizobium meliloti.", Genome Biol Evol, 2013;5(3):542-58
Sinorhizobium meliloti SM11	Sinorhizobium meliloti SM11	Rhizobia	PRJNA41117	7077	Schneiker-Bekel S et al., "The complete genome sequence of the dominant Sinorhizobium meliloti field isolate SM11 extends the S. meliloti pan-genome.", J Biotechnol, 2011 Mar 17;155(1):20-33
Solemya velum endosymbiont	Solemya velum gill symbiont strain:WH	Solemya velum symbiont	PRJNA258543	2707	Dmytrenko O et al., "The genome of the intracellular bacterium of the coastal bivalve, Solemya velum: a blueprint for thriving in and out of symbiosis.", BMC Genomics, 2014 Oct 23;15:924
Spiroplasma poulsonii	Spiroplasma poulsonii	male-killing Drosophila melanogaster endosymbiont	PRJNA416288	5183	Harumoto T et al., "Male-killing toxin in a bacterial symbiont of Drosophila.", Nature, 2018 May 2;557(7704):252-255
Tevnia jerichonana endosymbiont	endosymbiont of Tevnia jerichonana (vent Tica)	tubeworm Tevnia endosymbiont	PRJNA60887 (genbank 60887)	3230	Gardebrecht A et al., "Physiological homogeneity among the endosymbionts of Riftia pachyptila and Tevnia jerichonana revealed by proteogenomics.", ISME, 2011 Oct 20; 6:766-76
Thioalkalivibrio sulfidiphilus	Thioalkalivibrio sulfidiphilus HL-EbGr7	Gammaproteobacterium, isolated from a sulfide-oxidizing bioreactor	PRJNA29177	3283	Muyzer G et al., "Complete genome sequence of "Thioalkalivibrio sulfidophilus" HL-EbGr7.", Stand Genomic Sci, 2011 Feb 14;4(1):23-35
Thiolapillus brandeum	Thiolapillus brandeum strain:Hiromi1	vent Gammaproteobacterium	PRJDA72157	2841	Nunoura T et al., "Physiological and genomic features of a novel sulfur-oxidizing gammaproteobacterium belonging to a previously uncultivated symbiotic lineage isolated from a hydrothermal vent.", PLoS One, 2014 Aug 18;9(8):e104959
Vent metagenome 79	Hydrothermal vent metagenome EPR LVP4 (3300007279)	metagenome	For Review: http://www.mg-rast.org/mgmain.html?mgpage=token&token=DVW81o5gQ_8t_vJm1XF5sdHBq2NbkLWpQmkGCp3kgmNETjx2rg	160084	Labonté, JM et al., "Single cell genomics-based analysis of gene content and expression of prophages in a diffuse-flow deep-sea hydrothermal system". Submitted to Frontiers in Microbiology
Wolbachia pipientis	Wolbachia pipientis	Aedes albopictus endosymbiont	PRJNA407640	4289	none
Wolbachia wHa	Wolbachia endosymbiont of Drosophila simulans wHa	Drosophila simulans symbiont	PRJNA176303	1009	Ellegaard KM et al., "Comparative genomics of Wolbachia and the bacterial species concept.", PLoS Genet, 2013 Apr 4;9(4):e1003381
Wolbachia wMel	Wolbachia endosymbiont of Drosophila melanogaster	Drosophila melanogaster endosymbiont	PRJNA272	1191	Wu M et al., "Phylogenomics of the reproductive parasite Wolbachia pipientis wMel: a streamlined genome overrun by mobile genetic elements.", PLoS Biol, 2004 Mar 16;2(3):E69
Wolbachia wNo	Wolbachia endosymbiont of Drosophila simulans wNo	Drosophila simulans symbiont	PRJNA176302	1040	Ellegaard KM et al., "Comparative genomics of Wolbachia and the bacterial species concept.", PLoS Genet, 2013 Apr 4;9(4):e1003381
Wolbachia wRi	Wolbachia sp.	Drosophila ananassae symbiont	PRJNA344708	2020	Singhal K et al., "Comparative genomics reveals the presence of putative toxin-antitoxin system in Wolbachia genomes.", Mol Genet Genomics, 2017 Dec 6;293(2):525-540
References
Letunic, I., & Bork, P. (2018). 20 years of the SMART protein domain annotation resource. Nucleic Acids Research, 46(D1), D493–D496. https://doi.org/10.1093/nar/gkx922
