## Supplementary Table S6 for "Host-microbe interactions in the chemosynthetic *Riftia pachyptila* symbiosis"

### Sheet: Tabelle1
Supp. Table S6: Sampling dates, cruise number and number of biological replicates of Riftia samples used in this study. All samples were collected at the East Pacific Rise 9°50’ N, 104°17’ W. Different specimens were used for proteomics, transcriptomics and TEM. A total of six specimens was used for proteomics; nine specimens were used for transcriptomics. Troph: trophosome, BW: body wall, Vest: …
Analysis	Sampling time	Atlantis cruise number	Tissues sampled and number of biological replicates				Trophosome S content
			Troph	BW	Plume	Vest
Proteomics	01/2014	AT26-10	3	-	3	3	S-rich
			3	-	3	3	S-depleted
Transcriptomics	11/2014	AT26-23	1	1	-	-	S-depleted
			2	2	-	-	S-rich
	01/2014	AT26-10	2	-	2	2	medium S
			-	3	3	3	NA
	01/2008	AT15-28	1	-	-	-	medium S
Transmission electron microscopy (TEM)	04/2017	AT37-12	1	-	-	-	S-depleted
