## Supplementary Table S9 for "Host-microbe interactions in the chemosynthetic *Riftia pachyptila* symbiosis"

### Sheet: Supplementary Table S9
Supp. Table S9: Number of proteins with significant abundance differences in pairwise comparisons of Riftia tissues. For identity of the respective proteins, please refer to Supp. Table S1. The table reads as follows: Proteins in tissues specified on top were more abundant than proteins in tissues on the left. E.g. for cell C7: 173 proteins were significantly more abundant in S-rich trophosome th…
		Trophosome		Plume		Vestimentum
		S-rich	S-depl	S-rich	S-depl	S-rich	S-depl
Tropho- some	S-rich		79	552		490
	S-depl	32			620		452
Plume	S-rich	173			6	271
	S-depl		223	2			260
Vesti- mentum	S-rich	170		353			1
	S-depl		187		360	5
