## Supplementary Table S11 for "Host-microbe interactions in the chemosynthetic *Riftia pachyptila* symbiosis"

### Sheet: Supplementary Table S11
Supp. Table S11: Hemerythrin and myohemerythrin isoforms in Riftia and other invertebrates used for alignment in Supp. Figure S3. For a description of significance values and annotation tools, please refer to the manuscript and to Supp. Table S1.
Organism	Accession number (NCBI/ §this study/*Wippler et al., 2016)	Identifier as in Supp. Figure S3	annotation	Reference (as in NCBI, if applicable)	Phylogeny	S-rich Troph mean %orgNSAF	S-rich Plume mean %orgNSAF	S-rich Vest mean %orgNSAF	S-depl Troph mean %orgNSAF	S-depl Plume mean %orgNSAF	S-depl Vest mean %orgNSAF	S-rich: Troph - Plume	S-rich: Troph - Vest	S-rich: Plume - Vest	S-depl: Troph - Plume	S-depl: Troph - Vest	S-depl: Plume - Vest	Troph: S-rich - S-depl	Plume: S-rich - S-depl	Vest: S-rich - S-depl	Pfam description	Pfam GO	TIGRFAM description	KEGG KO	KEGG description	KEGG EC	KEGG GO	KEGG pathway name	eggNOG annotation	BlastKOALA FE KO	BlastKOALA FE definition	BlastKOALA GE KO	BlastKOALA GE definition	CELLO localization	WoLF PSORT localization	DeepLoc localization	DeepLoc type	SLP-Local localization	TargetP localization	Phobius TH	TMHMM TH	Phobius SP	SignalP SP
Riftia pachyptila	§Host_DN34237_c2_g1_i1::g.35857	Riftia_myoHr1	Myohemerythrin	This study	Polychaeta; Palpata	1.38228	0.00399006	0.00629757	0.124266	0	0	1	1	0	1	1	0	0	0	0	Hemerythrin HHE cation binding domain,PF01814.21	0	hemeryth_dom: hemerythrin-like metal-binding domain,TIGR02481	0	0	0	0	0	0	0	0	0	0	Extracellular	cyto_nucl 12.5, cyto 12, extr 8, nucl 7, mito 3	Plastid	Soluble	nucleus_or_cytosol	_	0	0	0	N
Riftia pachyptila	§Host_DN33915_c0_g2_i3::g.180215	Riftia_myoHr2	Myohemerythrin	This study	Polychaeta; Palpata	0.772308	0.207301	1.53147	0.597921	0.288451	1.77977	1	-1	-1	1	-1	-1	0	0	0	0	0	hemeryth_dom: hemerythrin-like metal-binding domain,TIGR02481	0	0	0	0	0	0	0	0	0	0	Extracellular	mito 17, cyto 8, extr 5	Mitochondrion	Soluble	secretory_pathway	M	0	0	0	N
Riftia pachyptila	§Host_DN30816_c0_g1_i1::g.157984	Riftia_myoHr3	Myohemerythrin	This study	Polychaeta; Palpata	0.061685	0	0	0.0377342	0	0	0	0	0	0	0	0	0	0	0	Hemerythrin HHE cation binding domain,PF01814.21	0	hemeryth_dom: hemerythrin-like metal-binding domain,TIGR02481	K03406	mcp; methyl-accepting chemotaxis protein	0	0	Two-component system,Bacterial chemotaxis	hemerythrin-like, metal-binding protein	0	0	0	0	Cytoplasmic	cyto 16, extr 14	Cytoplasm	Soluble	nucleus_or_cytosol	_	0	0	0	N
Riftia pachyptila	§Host_DN40751_c3_g6_i5::g.197831	Riftia_myoHr4	Myohemerythrin	This study	Polychaeta; Palpata	0	0.366088	0	0	0.231595	0	-1	0	1	0	0	0	0	0	0	Hemerythrin HHE cation binding domain,PF01814.21	0	hemeryth_dom: hemerythrin-like metal-binding domain,TIGR02481	0	0	0	0	0	hemerythrin-like, metal-binding protein	0	0	0	0	Cytoplasmic	cyto 21, cyto_nucl 15, nucl 5, pero 3	Cytoplasm	Soluble	nucleus_or_cytosol	_	0	0	0	N
Riftia pachyptila	§Host_DN40751_c3_g2_i1::g.197815	Riftia_myoHr5	Myohemerythrin	This study	Polychaeta; Palpata	0	1.67028	0.0228598	0	0.708693	0	-1	0	1	-1	0	1	0	0	0	0	0	hemeryth_dom: hemerythrin-like metal-binding domain,TIGR02481	0	0	0	0	0	0	0	0	0	0	Cytoplasmic	cyto 18.5, extr 11, cyto_nucl 10	Plastid	Soluble	nucleus_or_cytosol	_	0	0	0	N
Riftia pachyptila	§Host_DN40751_c3_g2_i4::g.197818	Riftia_myoHr6	Myohemerythrin	This study	Polychaeta; Palpata	0	2.41132	0.0191092	0	0.608317	0	-1	0	1	-1	0	1	0	0	0	0	0	hemeryth_dom: hemerythrin-like metal-binding domain,TIGR02481	0	0	0	0	0	0	0	0	0	0	Cytoplasmic	cyto 15, cyto_nucl 14, cyto_pero 10.3333, cyto_plas 9.5, nucl 7.5, extr 5	Cytoplasm	Soluble	nucleus_or_cytosol	_	0	0	0	N
Riftia pachyptila	§Host_DN40751_c3_g3_i3::g.197827	Riftia_myoHr7	Myohemerythrin	This study	Polychaeta; Palpata	0	0.264956	0.0133794	0	0.0775922	0	-1	0	0	-1	0	1	0	0	0	Hemerythrin HHE cation binding domain,PF01814.21	0	hemeryth_dom: hemerythrin-like metal-binding domain,TIGR02481	K07216	K07216; hemerythrin	0	0	0	hemerythrin-like, metal-binding protein	0	0	0	0	Cytoplasmic	cyto 20, cyto_nucl 14.5, nucl 5, pero 3	Mitochondrion	Soluble	nucleus_or_cytosol	_	0	0	0	N
Riftia pachyptila	§Host_DN40751_c3_g6_i4::g.197829	Riftia_myoHr8	Myohemerythrin	This study	Polychaeta; Palpata	0	0.304466	0	0	0.0702783	0	-1	0	1	-1	0	1	0	0	0	0	0	hemeryth_dom: hemerythrin-like metal-binding domain,TIGR02481	0	0	0	0	0	0	0	0	0	0	Cytoplasmic	cyto 22, extr 4, nucl 4	Extracellular	Soluble	nucleus_or_cytosol	_	0	0	0	N
Riftia pachyptila	§Host_DN35946_c1_g2_i5::g.174015	Riftia_myoHr9	Myohemerythrin	This study	Polychaeta; Palpata	0	1.47316	0.0423089	0	0.356461	0.00960005	-1	-1	1	-1	0	1	0	0	0	0	0	hemeryth_dom: hemerythrin-like metal-binding domain,TIGR02481	K03406	mcp; methyl-accepting chemotaxis protein	0	0	Two-component system,Bacterial chemotaxis	hemerythrin-like, metal-binding protein	0	0	0	0	Cytoplasmic	cyto 24.5, cyto_nucl 15.5, nucl 5.5	Plastid	Soluble	nucleus_or_cytosol	_	0	0	0	N
Nereis diversicolor (Hediste diversicolor)	P80255.2	N.diversicolor_Hr	Hemerythrin	Demuynck,S., Sautiere,P., van Beeumen,J. and Dhainaut-Courtois,N., Homologies between hemerythrins of sipunculids and cadmium-binding metalloprotein (MP II) from a polychaete annelid, Nereis diversicolor, C. R. Acad. Sci. III, Sci. Vie 312 (7), 317-322 (1991)	Polychaeta; Palpata
Nereis diversicolor (Hediste diversicolor)	P22761.1	N.diversicolor_myoHr	Myohemerythrin	Takagi,T. and Cox,J.A., Primary structure of myohemerythrin from the annelid Nereis diversicolor, FEBS Lett. 285 (1), 25-27 (1991)	Polychaeta; Palpata
Platynereis dumerilii	QBA88391.1	Pl.dumerii_myoHr	Myohemerythrin	Schenk,S., Bannister,S.C., Sedlazeck,F.J., Anrather,D., Minh,B.Q., Bileck,A., Hartl,M., von Haeseler,A., Gerner,C., Raible,F. and Tessmar-Raible,K., Combined transcriptome and proteome profiling reveals specific molecular brain signatures for sex, maturation and circalunar clock phase, Elife 8, e41556 (2019)	Polychaeta; Palpata
Phascolosoma esculenta	ACA62947	P.esculenta_myoHr	Hemerythrin	Liu,Y., Li,C., Su,X., Wang,M., Li,Y., Li,Y. and Li,T., Cloning and characterization of hemerythrin gene from Sipuncula Phascolosoma esculenta, Genes Genomics 35, 95-100 (2013)	Polychaeta, Sipuncula
Phascolopsis gouldii	P02244.3	P.gouldii_Hr	Hemerythrin	Klippenstein,G.L., Holleman,J.W. and Klotz,I.M., The primary structure of Golfingia gouldii hemerythrin. Oder of peptides in fragments produced by tryptic digestion of succinylated hemerythrin. Complete amino acid sequence, Biochemistry 7 (11), 3868-3878 (1968)	Polychaeta, Sipuncula
Phascolopsis gouldii	AAB22826.1	Ph.gouldii_myoHr1	Myohemerythrin isoform I	Long,R.C., Zhang,J.H., Kurtz,D.M. Jr., Negri,A., Tedeschi,G. and Bonomi,F., Myohemerythrin from the sipunculid, Phascolopsis gouldii: purification, properties and amino acid sequence, Biochim. Biophys. Acta 1122 (2), 136-142 (1992)	Polychaeta, Sipuncula
Phascolopsis gouldii	P27686.2	Ph.gouldii_myoHr2	Myohemerythrin-1	Long,R.C., Zhang,J.H., Kurtz,D.M. Jr., Negri,A., Tedeschi,G. and Bonomi,F., Myohemerythrin from the sipunculid, Phascolopsis gouldii: purification, properties and amino acid sequence, Biochim. Biophys. Acta 1122 (2), 136-142 (1992)	Polychaeta, Sipuncula
Sipunculus nudus	CAP08291.1	S.nudus_Hr	Hemerythrin, partial	Bailly,X., Direct Submission, Submitted (22-SEP-2007) Bailly X., CNRS, Station Biologique de Roscoff, Place Georges Teissier, 29680 Roscoff, FRANCE	Polychaeta, Sipuncula
Sipunculus nudus	CAP08292.1	S.nudus_myoHr1	Myohemerythrin, partial	Bailly,X., Direct Submission, Submitted (22-SEP-2007) Bailly X., CNRS, Station Biologique de Roscoff, Place Georges Teissier, 29680 Roscoff, FRANC	Polychaeta, Sipuncula
Sipunculus nudus	CAG14944.1	S.nudus_myoHr2	Myohemerythrin, partial	Vanin,S., Direct Submission, Submitted (15-MAR-2004) Vanin S., Biology, Universita di Padova, via U. Bassi 58/b, I-35131, ITALY	Polychaeta, Sipuncula
Sipunculus nudus	Q5K473.2	S.nudus_myoHr3	Myohemerythrin	Vanin,S., Negrisolo,E., Bailly,X., Bubacco,L., Beltramini,M. and Salvato,B., Direct Submission, Submitted (??-MAR-2004) to the EMBL/GenBank/DDBJ databases	Polychaeta, Sipuncula
Siphonosoma cumanense	P22766.1	Si.cumanense_Hr	Hemerythrin	Uchida,T., Yano,H., Satake,K., Kubota,I. and Tsugita,A., The amino acid sequence of hemerythrin from Siphonosoma cumanense, Protein Seq. Data Anal. 3 (2), 141-147 (1990)	Polychaeta, Sipuncula
Themiste dyscritum	P02246.1	Th.dyscritum_Hr	Hemerythrin	Loehr,J.S., Lammers,P.J., Brimhall,B. and Hermodson,M.A., Amino acid sequence of hemerythrin from Themiste dyscritum, J. Biol. Chem. 253 (16), 5726-5731 (1978)	Polychaeta, Sipuncula
Themiste hennahi (T. zostericola)	P02245.1	Th.hennahi_Hr	Hemerythrin	Ferrell,R.E. and Kitto,G.B., Structural studies on Dendrostomum pyroides hemerythrin, Biochemistry 10 (15), 2923-2929 (1971)	Polychaeta, Sipuncula
Themiste hennahi (T. zostericola)	P02247.2	Th.hennahi_myoHr1	Myohemerythrin	Hendrickson,W.A., Klippenstein,G.L. and Ward,K.B., Tertiary structure of myohemerythrin at low resolution, Proc. Natl. Acad. Sci. U.S.A. 72 (6), 2160-2164 (1975)	Polychaeta, Sipuncula
Themiste hennahi (T. zostericola)	2MHR_A	Th.hennahi_myoHr2	Myohemerythrin	Hendrickson,W.A., Klippenstein,G.L. and Ward,K.B., Tertiary structure of myohemerythrin at low resolution, Proc. Natl. Acad. Sci. U.S.A. 72 (6), 2160-2164 (1975)	Polychaeta, Sipuncula
Themiste hennahi (T. zostericola)	1A7E_A	Th.hennahi_myoHr3	Hydroxomet Myohemerythrin	Martins,L.J., Hill,C.P. and Ellis WR,Jr., Structures of wild-type chloromet and L103N hydroxomet Themiste zostericola myohemerythrins at 1.8 A resolution, Biochemistry 36 (23), 7044-7049 (1997)	Polychaeta, Sipuncula
Themiste hennahi (T. zostericola)	1A7D_A	Th.hennahi_myoHr4	Chloromet Myohemerythrin	Martins,L.J., Hill,C.P. and Ellis WR,Jr., Structures of wild-type chloromet and L103N hydroxomet Themiste zostericola myohemerythrins at 1.8 A resolution, Biochemistry 36 (23), 7044-7049 (1997), Biochemistry 36 (23), 7044-7049 (1997)	Polychaeta, Sipuncula
Sparganophilus sp. EP-2017	AQV13759.1	S.sp._Hr1	Hemerythrin	Costa-Paiva,E.M. and Halanych,K.M., Direct Submission, Submitted (18-OCT-2016) Department of Genetics, Universidade Federal Do Rio de Janeiro, Av. Carlos Chagas Filho, 373, Room A2-098, Rio de Janeiro, RJ 21941902, Brazil	Oligochaeta; Lumbriculida
Sparganophilus sp. EP-2017	AQV13760.1	S.sp._Hr2	Hemerythrin	Costa-Paiva,E.M. and Halanych,K.M., Direct Submission, Submitted (18-OCT-2016) Department of Genetics, Universidade Federal Do Rio de Janeiro, Av. Carlos Chagas Filho, 373, Room A2-098, Rio de Janeiro, RJ 21941902, Brazil	Oligochaeta; Lumbriculida
Sparganophilus sp. EP-2017	AQV13761.1	S.sp._Hr3	Hemerythrin	Costa-Paiva,E.M. and Halanych,K.M., Direct Submission, Submitted (18-OCT-2016) Department of Genetics, Universidade Federal Do Rio de Janeiro, Av. Carlos Chagas Filho, 373, Room A2-098, Rio de Janeiro, RJ 21941902, Brazil	Oligochaeta; Lumbriculida
Sparganophilus sp. EP-2017	AQV13762.1	S.sp._Hr4	Hemerythrin	Costa-Paiva,E.M. and Halanych,K.M., Direct Submission, Submitted (18-OCT-2016) Department of Genetics, Universidade Federal Do Rio de Janeiro, Av. Carlos Chagas Filho, 373, Room A2-098, Rio de Janeiro, RJ 21941902, Brazil	Oligochaeta; Lumbriculida
Sparganophilus sp. EP-2017	AQV13763.1	S.sp._Hr5	Hemerythrin	Costa-Paiva,E.M. and Halanych,K.M., Direct Submission, Submitted (18-OCT-2016) Department of Genetics, Universidade Federal Do Rio de Janeiro, Av. Carlos Chagas Filho, 373, Room A2-098, Rio de Janeiro, RJ 21941902, Brazil	Oligochaeta; Lumbriculida
Sparganophilus sp. EP-2017	AQV13764.1	S.sp._Hr6	Hemerythrin	Costa-Paiva,E.M. and Halanych,K.M., Direct Submission, Submitted (18-OCT-2016) Department of Genetics, Universidade Federal Do Rio de Janeiro, Av. Carlos Chagas Filho, 373, Room A2-098, Rio de Janeiro, RJ 21941902, Brazil	Oligochaeta; Lumbriculida
Sparganophilus sp. EP-2017	AQV13765.1	S.sp._Hr7	Hemerythrin	Costa-Paiva,E.M. and Halanych,K.M., Direct Submission, Submitted (18-OCT-2016) Department of Genetics, Universidade Federal Do Rio de Janeiro, Av. Carlos Chagas Filho, 373, Room A2-098, Rio de Janeiro, RJ 21941902, Brazil	Oligochaeta; Lumbriculida
Sparganophilus sp. EP-2017	AQV13766.1	S.sp._Hr8	Hemerythrin	Costa-Paiva,E.M. and Halanych,K.M., Direct Submission, Submitted (18-OCT-2016) Department of Genetics, Universidade Federal Do Rio de Janeiro, Av. Carlos Chagas Filho, 373, Room A2-098, Rio de Janeiro, RJ 21941902, Brazil	Oligochaeta; Lumbriculida
Enchytraeus albidus	AQV13629.1	E.albidus_Hr	Hemerythrin	Costa-Paiva,E.M. and Halanych,K.M., Direct Submission, Submitted (18-OCT-2016) Department of Genetics, Universidade Federal Do Rio de Janeiro, Av. Carlos Chagas Filho, 373, Room A2-098, Rio de Janeiro, RJ 21941902, Brazil	Oligochaeta; Haplotaxida
Olavius algarvensis	*247648_c0_seq1_4	O.algarvensis_Hr1	Hemerythrin	Wippler, J., Kleiner, M., Lott, C., Gruhl, A., Abraham, P. E., Giannone, R. J., Young, J.C., Hettich, R.L., Dubilier, N. (2016). Transcriptomic and proteomic insights into innate immunity and adaptations to a symbiotic lifestyle in the gutless marine worm Olavius algarvensis. BMC Genomics 17, 942. doi:10.1186/s12864-016-3293-y	Oligochaeta; Haplotaxida
Olavius algarvensis	*323371_c1_seq1_11	O.algarvensis_Hr2	Hemerythrin	Wippler, J., Kleiner, M., Lott, C., Gruhl, A., Abraham, P. E., Giannone, R. J., Young, J.C., Hettich, R.L., Dubilier, N. (2016). Transcriptomic and proteomic insights into innate immunity and adaptations to a symbiotic lifestyle in the gutless marine worm Olavius algarvensis. BMC Genomics 17, 942. doi:10.1186/s12864-016-3293-y	Oligochaeta; Haplotaxida
Randiella sp. EP-2017	AQV13752.1	R.sp._Hr1	Hemerythrin	Costa-Paiva,E.M. and Halanych,K.M., Direct Submission, Submitted (18-OCT-2016) Department of Genetics, Universidade Federal Do Rio de Janeiro, Av. Carlos Chagas Filho, 373, Room A2-098, Rio de Janeiro, RJ 21941902, Brazil	Oligochaeta; Enchytraeida
Randiella sp. EP-2017	AQV13753.1	R.sp._Hr2	Hemerythrin, partial	Costa-Paiva,E.M. and Halanych,K.M., Direct Submission, Submitted (18-OCT-2016) Department of Genetics, Universidade Federal Do Rio de Janeiro, Av. Carlos Chagas Filho, 373, Room A2-098, Rio de Janeiro, RJ 21941902, Brazil	Oligochaeta; Enchytraeida
Randiella sp. EP-2017	AQV13754.1	R.sp._Hr3	Hemerythrin	Costa-Paiva,E.M. and Halanych,K.M., Direct Submission, Submitted (18-OCT-2016) Department of Genetics, Universidade Federal Do Rio de Janeiro, Av. Carlos Chagas Filho, 373, Room A2-098, Rio de Janeiro, RJ 21941902, Brazil	Oligochaeta; Enchytraeida
Randiella sp. EP-2017	AQV13755.1	R.sp._Hr4	Hemerythrin	Costa-Paiva,E.M. and Halanych,K.M., Direct Submission, Submitted (18-OCT-2016) Department of Genetics, Universidade Federal Do Rio de Janeiro, Av. Carlos Chagas Filho, 373, Room A2-098, Rio de Janeiro, RJ 21941902, Brazil	Oligochaeta; Enchytraeida
Randiella sp. EP-2017	AQV13756.1	R.sp._Hr5	Hemerythrin	Costa-Paiva,E.M. and Halanych,K.M., Direct Submission, Submitted (18-OCT-2016) Department of Genetics, Universidade Federal Do Rio de Janeiro, Av. Carlos Chagas Filho, 373, Room A2-098, Rio de Janeiro, RJ 21941902, Brazil	Oligochaeta; Enchytraeida
Randiella sp. EP-2017	AQV13757.1	R.sp._Hr6	hemerythrin	Costa-Paiva,E.M. and Halanych,K.M., Direct Submission, Submitted (18-OCT-2016) Department of Genetics, Universidade Federal Do Rio de Janeiro, Av. Carlos Chagas Filho, 373, Room A2-098, Rio de Janeiro, RJ 21941902, Brazil	Oligochaeta; Enchytraeida
Hirudo medicinalis	AAS49167.1	H.medicinalis_myoHr	Myohemerythrin (according to Costa-Paiva et al., 2017a)	Vergote,D., Sautiere,P.E., Vandenbulcke,F., Vieau,D., Mitta,G., Macagno,E.R. and Salzet,M., Up-regulation of neurohemerythrin expression in the central nervous system of the medicinal leech, Hirudo medicinalis, following septic injury, J. Biol. Chem. 279 (42), 43828-43837 (2004)	Hirudinea
Hirudo medicinalis	Q674M7.1	H.medicinalis_neuroHr	Neurohemerythrin	Vergote,D., Sautiere,P.E., Vandenbulcke,F., Vieau,D., Mitta,G., Macagno,E.R. and Salzet,M., Up-regulation of neurohemerythrin expression in the central nervous system of the medicinal leech, Hirudo medicinalis, following septic injury, J. Biol. Chem. 279 (42), 43828-43837 (2004)	Hirudinea
Theromyzon tessulatum	AAG01808.1	T.tessulatum_myoHr1	Myohemerythrin	Coutte,L., Slomianny,M.C., Malecha,J. and Baert,J.L., Cloning and expression analysis of a cDNA that encodes a leech hemerythrin, Biochim. Biophys. Acta 1518 (3), 282-286 (2001)	Hirudinea
Theromyzon tessulatum	Q9GYZ9.1	T.tessulatum_myoHr2	Myohemerythrin	Coutte,L., Slomianny,M.C., Malecha,J. and Baert,J.L., Cloning and expression analysis of a cDNA that encodes a leech hemerythrin, Biochim. Biophys. Acta 1518 (3), 282-286 (2001)	Hirudinea
Lingula anatina	P22764.3	L.anatina_HrA	Hemerythrin subunit alpha	Satake,K., Yugi,M., Kamo,M., Kihara,H. and Tsugita,A., Hemerythrin from Lingula unguis consists of two different subunits, alpha and beta, Protein Seq. Data Anal. 3 (1), 1-5 (1990)	Brachiopoda
Lingula anatina	P22765.1	L.anatina_HrB	Hemerythrin subunit beta	Satake,K., Yugi,M., Kamo,M., Kihara,H. and Tsugita,A., Hemerythrin from Lingula unguis consists of two different subunits, alpha and beta, Protein Seq. Data Anal. 3 (1), 1-5 (1990)	Brachiopoda
Pectinatella magnifica	ASW22291.1	Pe.magnifica_Hr	Hemerythrin	Costa-Paiva,E.M. and Halanych,K.M., Direct Submission, Submitted (11-APR-2017) Department of Genetics, Universidade Federal Do Rio de Janeiro, Av. Carlos Chagas Filho, 373, Room A2-098, Rio de Janeiro 21941902, Brazil	Bryozoa
aCosta-Paiva, E. M., Whelan, N. V., Waits, D. S., Santos, S. R., Schrago, C. G., and Halanych, K. M. (2017). Discovery and evolution of novel hemerythrin genes in annelid worms. BMC Evol. Biol. 17, 85. doi:10.1186/s12862-017-0933-z.
*Wippler, J., Kleiner, M., Lott, C., Gruhl, A., Abraham, P. E., Giannone, R. J., Young, J.C., Hettich, R.L., Dubilier, N. (2016). Transcriptomic and proteomic insights into innate immunity and adaptations to a symbiotic lifestyle in the gutless marine worm Olavius algarvensis. BMC Genomics 17, 942. doi:10.1186/s12864-016-3293-y
