## Supplementary Table S12 for "Host-microbe interactions in the chemosynthetic *Riftia pachyptila* symbiosis"

### Sheet: Supplementary Table S12
Supp. Table S12: Carbonic anhydrase isoforms in Riftia as detected in this study and described in the literature. For significance values and an overview of protein annotation tools, please refer to the manuscript and to Supp. Table S1.
Accession number of carbonic anhydrase (this study/*NCBI)	Identifier as in Supp. Figure S4	Reference	S-rich Troph mean %orgNSAF	S-rich Plume mean %orgNSAF	S-rich Vest mean %orgNSAF	S-depl Troph mean %orgNSAF	S-depl Plume mean %orgNSAF	S-depl Vest mean %orgNSAF	S-rich: Troph - Plume	S-rich: Troph - Vest	S-rich: Plume - Vest	S-depl: Troph - Plume	S-depl: Troph - Vest	S-depl: Plume - Vest	Troph: S-rich - S-depl	Plume: S-rich - S-depl	Vest: S-rich - S-depl	Pfam description	Pfam GO	TIGRFAM description	KEGG KO	KEGG description	KEGG EC	KEGG GO	KEGG pathway name	eggNOG annotation	BlastKOALA FE KO	BlastKOALA FE definition	BlastKOALA GE KO	BlastKOALA GE definition	CELLO localization	WoLF PSORT localization	DeepLoc localization	DeepLoc type	SLP-Local localization	TargetP localization	Phobius TH	TMHMM TH	Phobius SP	SignalP SP
Host_DN38905_c0_g1_i3::g.73973	Riftia_CA1	This study	2.18556	0.00637184	0.0103658	2.88968	0.00389816	0	1	1	0	1	1	0	0	0	0	Eukaryotic-type carbonic anhydrase,PF00194.19	0	0	K01672	CA; carbonic anhydrase [EC:4.2.1.1]	4.2.1.1	4089	Nitrogen metabolism	Carbonic anhydrase	0	0	0	0	Extracellular	cyto 16.5, cyto_nucl 12, mito 7, nucl 4.5	Cytoplasm	Soluble	nucleus_or_cytosol	_	0	0	0	N
Host_DN38905_c0_g1_i4::g.73974	Riftia_CA2	This study	0.682388	0	0	1.66878	0	0	1	1	0	1	1	0	0	0	0	Eukaryotic-type carbonic anhydrase,PF00194.19	0	0	0	0	0	0	0	0	K01672	CA; carbonic anhydrase [EC:4.2.1.1]	K01672	CA; carbonic anhydrase [EC:4.2.1.1]	Mitochondrial	mito 28, extr 1, cyto_nucl 1, pero 1, cysk_plas 1	Plastid	Soluble	mitochondria	M	0	0	0	N
Host_DN39472_c0_g2_i14::g.205132	Riftia_CA3	This study	0.137723	0.0654992	0.00198012	0.220743	0.0793247	0	0	1	1	1	1	1	0	0	0	Eukaryotic-type carbonic anhydrase,PF00194.19	0	0	K01672	CA; carbonic anhydrase [EC:4.2.1.1]	4.2.1.1	4089	Nitrogen metabolism	Carbonic anhydrase	K01672	CA; carbonic anhydrase [EC:4.2.1.1]	K01672	CA; carbonic anhydrase [EC:4.2.1.1]	Cytoplasmic	E.R._mito 10.8333, E.R. 9, mito 8.5, extr 8, cyto_mito 5.83333, pero 2, lyso 2	Endoplasmic reticulum	Membrane	mitochondria	_	1	1	0	N
Host_DN34505_c0_g2_i3::g.130448	Riftia_CA4	This study	0	0	0	0	0.154278	0	0	0	0	0	0	0	0	0	0	Eukaryotic-type carbonic anhydrase,PF00194.19	0	0	0	0	0	0	0	0	0	0	0	0	Extracellular	plas 14, extr 10, mito 4.5, E.R._mito 3	Plastid	Soluble	secretory_pathway	_	0	0	0	N
Host_DN38978_c0_g2_i2::g.75236	Riftia_CA5	This study	0	0.0136201	0	0	0	0	0	0	0	0	0	0	0	0	0	Eukaryotic-type carbonic anhydrase,PF00194.19	0	0	K01672	CA; carbonic anhydrase [EC:4.2.1.1]	4.2.1.1	4089	Nitrogen metabolism	Carbonic anhydrase	K01672	CA; carbonic anhydrase [EC:4.2.1.1]	K01672	CA; carbonic anhydrase [EC:4.2.1.1]	Extracellular	extr 32	Extracellular	Soluble	secretory_pathway	S	0	0	Y	Y
Host_DN34505_c0_g2_i1::g.130444	Riftia_CA6	This study	0	0.103422	0	0	1.02386	0.0174405	0	0	0	-1	0	1	0	0	0	Eukaryotic-type carbonic anhydrase,PF00194.19	0	0	K18245	CA2; carbonic anhydrase 2 [EC:4.2.1.1]	4.2.1.1	4089	Nitrogen metabolism,Proximal tubule bicarbonate reclamation,Collecting duct acid secretion,Gastric acid secretion,Pancreatic secretion,Bile secretion	Carbonic anhydrase	K01672	CA; carbonic anhydrase [EC:4.2.1.1]	K01672	CA; carbonic anhydrase [EC:4.2.1.1]	Extracellular	nucl 12.5, cyto_nucl 12.5, cyto 9.5, extr 6	Plastid	Soluble	nucleus_or_cytosol	_	0	0	0	N
Host_DN34505_c0_g2_i2::g.130446	Riftia_CA7	This study	0	0.071219	0	0	0.832138	0	0	0	0	-1	0	1	0	0	0	Eukaryotic-type carbonic anhydrase,PF00194.19	0	0	K18245	CA2; carbonic anhydrase 2 [EC:4.2.1.1]	4.2.1.1	4089	Nitrogen metabolism,Proximal tubule bicarbonate reclamation,Collecting duct acid secretion,Gastric acid secretion,Pancreatic secretion,Bile secretion	Carbonic anhydrase	K01672	CA; carbonic anhydrase [EC:4.2.1.1]	K01672	CA; carbonic anhydrase [EC:4.2.1.1]	Extracellular	nucl 11.5, cyto_nucl 11.5, extr 9, cyto 8.5	Plastid	Soluble	nucleus_or_cytosol	_	0	0	0	N
Host_DN27745_c0_g1_i1::g.58755	Riftia_CA8	This study	0	0.0175427	0	0	0	0	-1	0	1	0	0	0	0	0	0	Eukaryotic-type carbonic anhydrase,PF00194.19	0	0	K01672	CA; carbonic anhydrase [EC:4.2.1.1]	4.2.1.1	4089	Nitrogen metabolism	Carbonic anhydrase	0	0	0	0	Cytoplasmic	cyto 17.5, cyto_nucl 10.5, mito 6, extr 4, nucl 2.5	Plastid	Soluble	nucleus_or_cytosol	_	0	0	0	N
Host_DN38978_c0_g2_i15::g.75259	Riftia_CA9	This study	0	0.0158348	0	0	0.00654628	0	-1	0	1	0	0	1	0	0	0	Eukaryotic-type carbonic anhydrase,PF00194.19	0	0	0	0	0	0	0	Carbonic anhydrase	0	0	0	0	Extracellular	extr 13.5, extr_plas 9.5, E.R. 8, plas 4.5, E.R._golg 4.5	Plastid	Soluble	secretory_pathway	S	1	0	Y	Y
*ABS19500.1 (EF490380)	ABS19500.1	Sanchez et al., 2007
*ABS19501.1 (EF490381)	ABS19501.1	Sanchez et al., 2007
*CAD29128.1 (AJ439711)	CAD29128.1	De Cian et al., 2003
References
Sanchez, S., Andersen, A. C., Hourdez, S., and Lallier, F. H. (2007). Identification, sequencing, and localization of a new carbonic anhydrase transcript from the hydrothermal vent tubeworm Riftia pachyptila. FEBS J. 274, 5311–5324. doi:10.1111/j.1742-4658.2007.06050.x
De Cian, M.-C., Bailly, X., Morales, J., Strub, J.-M., Van Dorsselaer, A., and Lallier, F. (2003). Characterization of carbonic anhydrases from Riftia pachyptila, a symbiotic invertebrate from deep-sea hydrothermal vents. PROTEINS Struct. Funct. Genet. 51, 327–339.
